# Dual function of ERH in primary miRNA biogenesis

**DOI:** 10.1101/2025.09.23.678008

**Authors:** Simon Aschenwald, Aswini Kumar Panda, Theresa Wurzer, Sonja Baumgärtner, Valerie Sophie Ertl, Jakob Hatzer, Andreas Villunger, Sebastian Falk, Sebastian Herzog

## Abstract

MicroRNAs are small non-coding RNAs that mediate post-transcriptional silencing of most mammalian genes. They are generated in a multi-step process initiated by the Microprocessor, a protein complex composed of DROSHA and DGCR8. Recent studies have described the phenomenon of “cluster assistance”, in which a prototypic primary miRNA hairpin can license the Microprocessor-mediated processing of a clustered suboptimal hairpin in *cis*. Genetic screening and mechanistic analyses led to the identification of two critical factors for this process, SAFB2 (scaffold attachment factor B2) and ERH (enhancer of rudimentary homolog), which have been shown to associate with the N-termini of DROSHA and DGCR8, respectively, but also form a complex with each other. However, it remains unclear how SAFB2 and ERH can alter the Microprocessor substrate specificity, and whether the described protein-protein interactions are required for cluster assistance.

In this study, we focused on the role of ERH and show that its loss largely phenocopies the effect of SAFB1/2 deletion on the miRNA transcriptome, suggesting that both factors are involved in the same processes of primary miRNA biogenesis. In this context, our data demonstrate that both SAFB1/2 and ERH are required for efficient Microprocessor feedback regulation via processing of pri-miR-1306, uncovering a clear physiological function of cluster assistance. Mechanistically, our data show that ERH-mediated cluster assistance depends neither on its direct association with SAFB2 nor on its described interaction with DGCR8. In contrast, disrupting the ERH binding site within DGCR8 drives the processing of a subset of cluster assistance-unrelated pri-miRNAs. Thus, this study reveals dual roles of ERH in primary miRNA biogenesis, a largely suppressive one driven by its direct binding to DGCR8, and the other in cluster assistance that does not require DGCR8 binding.

**Highlights:**

- Loss of SAFB1/2 and ERH, respectively, induces overlapping, but not identical defects in primary miRNA biogenesis.
- Both SAFB2 and ERH are involved in Microprocessor feedback regulation.
- ERH-mediated cluster assistance functions independent of its binding to the DGCR8 N-terminus.
- Binding of ERH to the DGCR8 N-terminus confers a largely inhibitory function for primary miRNA biogenesis
