## Supplementary Table S1 for "Dual function of ERH in primary miRNA biogenesis"

### Sheet: antibodies and related reagents
antibodies for Western blotting
anti-SAFB1	Bethyl Laboratories; Cat#A300-812A
anti-SAFB2	Bethyl Laboratories; Cat#A301-112A
anti-DGCR8	Bethyl Laboratories; Cat#A302-468A
	Abcam; clone EPR18757; Cat#ab191875
anti-DROSHA	Cell Signalling Technologies; clone D28B1; Cat#3364
anti-beta-actin	Cell Signalling Technologies; clone 13E5; Cat#4970
anti-GFP	Cell Signalling Technologies; clone D5.1; Cat#2956
anti-TDP43	Proteintech; Cat#10782-2-AP
anti-HSP90	Santa Cruz Biotechnology; clone F-8; Cat#sc-13119
anti-FLAG	Sigma; clone M2; Cat#F3165
anti-mouse IgG-HRP	Invitrogen; Cat#31430
anti-rabbit IgG-HRP	Invitrogen; Cat#31460
anti-mouse IgG-Alexa Fluor Plus 680	Invitrogen; Cat#A32729
anti-rabbit IgG-Alexa Fluor Plus 800	Invitrogen; A32735
antibodies and reagents for flow cytometry
biotin anti-CD90.2/Thy1.2	Biolegend; clone 30-H12; Cat#105304
BV421 anti-human CD2	Biolegend; clone TS1/8; Cat#309217
Alexa Fluor 647 anti-CD8a	BD Biosciences; clone 53-6.7; Cat#557682
BV421-streptavidin	Biolegend; Cat#405226
others
magnetic beads; anti-FLAG	Sigma; clone M2; Cat#M8823
magnetic beads; streptavidin	New England Biolabs; Cat#S1420

### Sheet: protein expression
	aa sequence
6xHis-strepII-TRXA-ERH	MHHHHHHGSAWSHPQFEKGGMSDKIIHLTDDSFDTDVLKADGAILVDFWAEWCGPCKMIAPILDEIADEYQGKLTVAKLNIDQNPGTAPKYGIRGIPTLLLFKNGEVAATKVGALSKGQLKEFLDANLTSLEVLFQGPDSMSHTILLVQPTKRPEGRTYADYESVNECMEGVCKMYEEHLKRMNPNSPSITYDISQLFDFIDDLADLSCLVYRADTQTYQPYNKDWIKEKIYVLLRRQAQQAGK
6xHis-strepII-TRXA-ERH E30R E37R	MHHHHHHGSAWSHPQFEKGGMSDKIIHLTDDSFDTDVLKADGAILVDFWAEWCGPCKMIAPILDEIADEYQGKLTVAKLNIDQNPGTAPKYGIRGIPTLLLFKNGEVAATKVGALSKGQLKEFLDANLTSLEVLFQGPDSMSHTILLVQPTKRPEGRTYADYESVNECMRGVCKMYREHLKRMNPNSPSITYDISQLFDFIDDLADLSCLVYRADTQTYQPYNKDWIKEKIYVLLRRQAQQAGK
10xHis-MBP-SAFB2_EBM (aa567-588)	MKHHHHHHHHHHSAGKIEEGKLVIWINGDKGYNGLAEVGKKFEKDTGIKVTVEHPDKLEEKFPQVAATGDGPDIIFWAHDRFGGYAQSGLLAEITPDKAFQDKLYPFTWDAVRYNGKLIAYPIAVEALSLIYNKDLLPNPPKTWEEIPALDKELKAKGKSALMFNLQEPYFTWPLIAADGGYAFKYENGKYDIKDVGVDNAGAKAGLTFLVDLIKNKHMNADTDYSIAEAAFNKGETAMTINGPWAWSNIDTSKVNYGVTVLPTFKGQPSKPFVGVLSAGINAASPNKELAKEFLENYLLTDEGLEAVNKDKPLGAVALKSYEEELAKDPRIAATMENAQKGEIMPNIPQMSAFWYAVRTAVINAASGRQTVDEALKDAQTNSSSNNNNTSGLEVLFQG…
10xHis-MBP-SAFB2_EBM (aa567-588) R570E	MKHHHHHHHHHHSAGKIEEGKLVIWINGDKGYNGLAEVGKKFEKDTGIKVTVEHPDKLEEKFPQVAATGDGPDIIFWAHDRFGGYAQSGLLAEITPDKAFQDKLYPFTWDAVRYNGKLIAYPIAVEALSLIYNKDLLPNPPKTWEEIPALDKELKAKGKSALMFNLQEPYFTWPLIAADGGYAFKYENGKYDIKDVGVDNAGAKAGLTFLVDLIKNKHMNADTDYSIAEAAFNKGETAMTINGPWAWSNIDTSKVNYGVTVLPTFKGQPSKPFVGVLSAGINAASPNKELAKEFLENYLLTDEGLEAVNKDKPLGAVALKSYEEELAKDPRIAATMENAQKGEIMPNIPQMSAFWYAVRTAVINAASGRQTVDEALKDAQTNSSSNNNNTSGLEVLFQG…
3xFLAG-SAFB2 wild-type	MDYKDHDGDYKDHDIDYKDDDDKGGMAETLPGSGDSGPGTASLGPGVAETGTRRLSELRVIDLRAELKKRNLDTGGNKSVLMERLKKAVKEEGQDPDEIGIELEATSKKSAKRCVKGLKMEEEGTEDNGLEDDSRDGQEDMEASLENLQNMGMMDMSVLDETEVANSSAPDFGEDGTDGLLDSFCDSKEYVAAQLRQLPAQPPEHAVDGEGFKNTLETSSLNFKVTPDIEESLLEPENEKILDILGETCKSEPVKEESSELEQPFAQDTSSVGPDRKLAEEEDLFDSAHPEEGDLDLASESTAHAQSSKADSLLAVVKREPAEQPGDGERTDCEPVGLEPAVEQSSAASELAEASSEELAEAPTEAPSPEARDSKEDGRKFDFDACNEVPPAPKESSTS…
3xFLAG-SAFB2 R570A	MDYKDHDGDYKDHDIDYKDDDDKGGMAETLPGSGDSGPGTASLGPGVAETGTRRLSELRVIDLRAELKKRNLDTGGNKSVLMERLKKAVKEEGQDPDEIGIELEATSKKSAKRCVKGLKMEEEGTEDNGLEDDSRDGQEDMEASLENLQNMGMMDMSVLDETEVANSSAPDFGEDGTDGLLDSFCDSKEYVAAQLRQLPAQPPEHAVDGEGFKNTLETSSLNFKVTPDIEESLLEPENEKILDILGETCKSEPVKEESSELEQPFAQDTSSVGPDRKLAEEEDLFDSAHPEEGDLDLASESTAHAQSSKADSLLAVVKREPAEQPGDGERTDCEPVGLEPAVEQSSAASELAEASSEELAEAPTEAPSPEARDSKEDGRKFDFDACNEVPPAPKESSTS…
3xFLAG-SAFB2 deltaRE (delta aa620-788)	MDYKDHDGDYKDHDIDYKDDDDKGGMAETLPGSGDSGPGTASLGPGVAETGTRRLSELRVIDLRAELKKRNLDTGGNKSVLMERLKKAVKEEGQDPDEIGIELEATSKKSAKRCVKGLKMEEEGTEDNGLEDDSRDGQEDMEASLENLQNMGMMDMSVLDETEVANSSAPDFGEDGTDGLLDSFCDSKEYVAAQLRQLPAQPPEHAVDGEGFKNTLETSSLNFKVTPDIEESLLEPENEKILDILGETCKSEPVKEESSELEQPFAQDTSSVGPDRKLAEEEDLFDSAHPEEGDLDLASESTAHAQSSKADSLLAVVKREPAEQPGDGERTDCEPVGLEPAVEQSSAASELAEASSEELAEAPTEAPSPEARDSKEDGRKFDFDACNEVPPAPKESSTS…
GFP-ERH wild-type	MVSKGEELFTGVVPILVELDGDVNGHKFSVSGEGEGDATYGKLTLKFICTTGKLPVPWPTLVTTLTYGVQCFSRYPDHMKQHDFFKSAMPEGYVQERTIFFKDDGNYKTRAEVKFEGDTLVNRIELKGIDFKEDGNILGHKLEYNYNSHNVYIMADKQKNGIKVNFKIRHNIEDGSVQLADHYQQNTPIGDGPVLLPDNHYLSTQSALSKDPNEKRDHMVLLEFVTAAGITLGMDELYKGSMSHTILLVQPTKRPEGRTYADYESVNECMEGVCKMYEEHLKRMNPNSPSITYDISQLFDFIDDLADLSCLVYRADTQTYQPYNKDWIKEKIYVLLRRQAQQAGK*
GFP-ERH E30Q E37Q	MVSKGEELFTGVVPILVELDGDVNGHKFSVSGEGEGDATYGKLTLKFICTTGKLPVPWPTLVTTLTYGVQCFSRYPDHMKQHDFFKSAMPEGYVQERTIFFKDDGNYKTRAEVKFEGDTLVNRIELKGIDFKEDGNILGHKLEYNYNSHNVYIMADKQKNGIKVNFKIRHNIEDGSVQLADHYQQNTPIGDGPVLLPDNHYLSTQSALSKDPNEKRDHMVLLEFVTAAGITLGMDELYKGSMSHTILLVQPTKRPEGRTYADYESVNECMQGVCKMYQEHLKRMNPNSPSITYDISQLFDFIDDLADLSCLVYRADTQTYQPYNKDWIKEKIYVLLRRQAQQAGK*
HA-ERH wild-type	MAYPYDVPDYAGSMSHTILLVQPTKRPEGRTYADYESVNECMEGVCKMYEEHLKRMNPNSPSITYDISQLFDFIDDLADLSCLVYRADTQTYQPYNKDWIKEKIYVLLRRQAQQAGK*
HA-ERH E30Q E37Q	MAYPYDVPDYAGSMSHTILLVQPTKRPEGRTYADYESVNECMQGVCKMYQEHLKRMNPNSPSITYDISQLFDFIDDLADLSCLVYRADTQTYQPYNKDWIKEKIYVLLRRQAQQAGK*
3xFLAG-DGCR8 wild-type (3xFLAG_DGCR8)	MDYKDHDGDYKDHDIDYKDDDDKGGNLMETDESPSPLPCGPAGEAVMESRARPFQALPREQSPPPPLQTSSGAEVMDVGSGGDGQSELPAEDPFNFYGASLLSKGSFSKGRLLIDPNCSGHSPRTARHAPAVRKFSPDLKLLKDVKISVSFTESCRSKDRKVLYTGAERDVRAECGLLLSPVSGDVHACPFGGSVGDGVGIGGESADKKDEENELDQEKRVEYAVLDELEDFTDNLELDEEGAGGFTAKAIVQRDRVDEEALNFPYEDDFDNDVDALLEEGLCAPKKRRTEEKYGGDSDHPSDGETSVQPMMTKIKTVLKSRGRPPTEPLPDGWIMTFHNSGVPVYLHRESRVVTWSRPYFLGTGSIRKHDPPLSSIPCLHYKKMKDNEEREQSSDLTP…
3xFLAG-DGCR8 delta96-125 (3xFLAG_mycNLS_DGCR8 delta96-125)	MDYKDHDGDYKDHDIDYKDDDDKGGPAAKRVKLDGGMETDESPSPLPCGPAGEAVMESRARPFQALPREQSPPPPLQTSSGAEVMDVGSGGDGQSELPAEDPFNFYGASLLSKGSFSKGRLLIDPNCSGHSESCRSKDRKVLYTGAERDVRAECGLLLSPVSGDVHACPFGGSVGDGVGIGGESADKKDEENELDQEKRVEYAVLDELEDFTDNLELDEEGAGGFTAKAIVQRDRVDEEALNFPYEDDFDNDVDALLEEGLCAPKKRRTEEKYGGDSDHPSDGETSVQPMMTKIKTVLKSRGRPPTEPLPDGWIMTFHNSGVPVYLHRESRVVTWSRPYFLGTGSIRKHDPPLSSIPCLHYKKMKDNEEREQSSDLTPSGDVSPVKPLSRSAELEFPLD…
3xFLAG-DGCR8 delta103-126Q (3xFLAG_mycNLS_DGCR8 delta103-126Q)	MDYKDHDGDYKDHDIDYKDDDDKGGNLMETDESPSPLPCGPAGEAVMESRARPFQALPREQSPPPPLQTSSGAEVMDVGSGGDGQSELPAEDPFNFYGASLLSKGSFSKGRLLIDPNCSGHSPRTARHAQSCRSKDRKVLYTGAERDVRAECGLLLSPVSGDVHACPFGGSVGDGVGIGGESADKKDEENELDQEKRVEYAVLDELEDFTDNLELDEEGAGGFTAKAIVQRDRVDEEALNFPYEDDFDNDVDALLEEGLCAPKKRRTEEKYGGDSDHPSDGETSVQPMMTKIKTVLKSRGRPPTEPLPDGWIMTFHNSGVPVYLHRESRVVTWSRPYFLGTGSIRKHDPPLSSIPCLHYKKMKDNEEREQSSDLTPSGDVSPVKPLSRSAELEFPLDEP…
3xFLAG-DGCR8 deltaCTT (3xFLAG_mycNLS_DGCR8 delta710-773)	MDYKDHDGDYKDHDIDYKDDDDKGGPAAKRVKLDGGMETDESPSPLPCGPAGEAVMESRARPFQALPREQSPPPPLQTSSGAEVMDVGSGGDGQSELPAEDPFNFYGASLLSKGSFSKGRLLIDPNCSGHSPRTARHAPAVRKFSPDLKLLKDVKISVSFTESCRSKDRKVLYTGAERDVRAECGLLLSPVSGDVHACPFGGSVGDGVGIGGESADKKDEENELDQEKRVEYAVLDELEDFTDNLELDEEGAGGFTAKAIVQRDRVDEEALNFPYEDDFDNDVDALLEEGLCAPKKRRTEEKYGGDSDHPSDGETSVQPMMTKIKTVLKSRGRPPTEPLPDGWIMTFHNSGVPVYLHRESRVVTWSRPYFLGTGSIRKHDPPLSSIPCLHYKKMKDNEE…
lambdaN-3xFLAG-DGCR8 (lambdaN_linker_3xFLAG_mycNLS_DGCR8)	MNARTRRRERRAEKQAQWKAANSGGGGSGGGGSGGGGSGGGGSGGGGSDYKDHDGDYKDHDIDYKDDDDKGGPAAKRVKLDGGMETDESPSPLPCGPAGEAVMESRARPFQALPREQSPPPPLQTSSGAEVMDVGSGGDGQSELPAEDPFNFYGASLLSKGSFSKGRLLIDPNCSGHSPRTARHAPAVRKFSPDLKLLKDVKISVSFTESCRSKDRKVLYTGAERDVRAECGLLLSPVSGDVHACPFGGSVGDGVGIGGESADKKDEENELDQEKRVEYAVLDELEDFTDNLELDEEGAGGFTAKAIVQRDRVDEEALNFPYEDDFDNDVDALLEEGLCAPKKRRTEEKYGGDSDHPSDGETSVQPMMTKIKTVLKSRGRPPTEPLPDGWIMTFHNSGV…
lambdaN-3xFLAG-DGCR8 delta96-125 (lambdaN_linker_3xFLAG_mycNLS_DGCR8 delta96-125)	MNARTRRRERRAEKQAQWKAANSGGGGSGGGGSGGGGSGGGGSGGGGSDYKDHDGDYKDHDIDYKDDDDKGGPAAKRVKLDGGMETDESPSPLPCGPAGEAVMESRARPFQALPREQSPPPPLQTSSGAEVMDVGSGGDGQSELPAEDPFNFYGASLLSKGSFSKGRLLIDPNCSGHSESCRSKDRKVLYTGAERDVRAECGLLLSPVSGDVHACPFGGSVGDGVGIGGESADKKDEENELDQEKRVEYAVLDELEDFTDNLELDEEGAGGFTAKAIVQRDRVDEEALNFPYEDDFDNDVDALLEEGLCAPKKRRTEEKYGGDSDHPSDGETSVQPMMTKIKTVLKSRGRPPTEPLPDGWIMTFHNSGVPVYLHRESRVVTWSRPYFLGTGSIRKHDPP…
lambdaN-3xFLAG-DGCR8 delta103-126Q (lambdaN_linker_3xFLAG_mycNLS_DGCR8 delta103-126Q)	MNARTRRRERRAEKQAQWKAANSGGGGSGGGGSGGGGSGGGGSGGGGSDYKDHDGDYKDHDIDYKDDDDKGGPAAKRVKLDGGMETDESPSPLPCGPAGEAVMESRARPFQALPREQSPPPPLQTSSGAEVMDVGSGGDGQSELPAEDPFNFYGASLLSKGSFSKGRLLIDPNCSGHSPRTARHAQSCRSKDRKVLYTGAERDVRAECGLLLSPVSGDVHACPFGGSVGDGVGIGGESADKKDEENELDQEKRVEYAVLDELEDFTDNLELDEEGAGGFTAKAIVQRDRVDEEALNFPYEDDFDNDVDALLEEGLCAPKKRRTEEKYGGDSDHPSDGETSVQPMMTKIKTVLKSRGRPPTEPLPDGWIMTFHNSGVPVYLHRESRVVTWSRPYFLGTGS…
3xFLAG-DGCR8-TurboID (3xFLAG_mycNLS_DGCR8_TurboID)	MDYKDHDGDYKDHDIDYKDDDDKGGPAAKRVKLDGGMETDESPSPLPCGPAGEAVMESRARPFQALPREQSPPPPLQTSSGAEVMDVGSGGDGQSELPAEDPFNFYGASLLSKGSFSKGRLLIDPNCSGHSPRTARHAPAVRKFSPDLKLLKDVKISVSFTESCRSKDRKVLYTGAERDVRAECGLLLSPVSGDVHACPFGGSVGDGVGIGGESADKKDEENELDQEKRVEYAVLDELEDFTDNLELDEEGAGGFTAKAIVQRDRVDEEALNFPYEDDFDNDVDALLEEGLCAPKKRRTEEKYGGDSDHPSDGETSVQPMMTKIKTVLKSRGRPPTEPLPDGWIMTFHNSGVPVYLHRESRVVTWSRPYFLGTGSIRKHDPPLSSIPCLHYKKMKDNEE…
3xFLAG-deltaN_DGCR8-TurboID (3xFLAG_mycNLS_DGCR8 aa261-773_TurboID)	MDYKDHDGDYKDHDIDYKDDDDKGGPAAKRVKLDGGMETRRTEEKYGGDSDHPSDGETSVQPMMTKIKTVLKSRGRPPTEPLPDGWIMTFHNSGVPVYLHRESRVVTWSRPYFLGTGSIRKHDPPLSSIPCLHYKKMKDNEEREQSSDLTPSGDVSPVKPLSRSAELEFPLDEPDSMGADPGPPDEKDPLGAEAAPGALGQVKAKVEVCKDESVDLEEFRSYLEKRFDFEQVTVKKFRTWAERRQFNREMKRKQAESERPILPANQKLITLSVQDAPTKKEFVINPNGKSEVCILHEYMQRVLKVRPVYNFFECENPSEPFGASVTIDGVTYGSGTASSKKLAKNKAARATLEILIPDFVKQTSEEKPKDSEELEYFNHISIEDSRVYELTSKAGLLSP…

### Sheet: miRNAs, sgRNAs, pegRNAs, shRNAs
miR-15a_mut-miR-16-1_mut cluster	tailless CD8 orf_CGGCCGCGUCGAGUUUUUCAGCAAGAUUGGACUUCAGUUAAGUUUUUGAUGUAGAAAUGUUUUAUUAUUCUACUUAAAAUCUCCUUAAAAAUAAUUAUGCAUAUUACAUCAAUGUUAUAAUGUUUAAACAUAGAUUUUUUUACAUGCAUUCUUUUUUUCCUGAAAGAAAAUAUUUUUUAUAUUCUUUAGGCGCGAAUGUGUGUUUAAAAAAAAUAAAACCUUGGAGUAAAGUAGUACCACAUAAUGGUUUGUGGAUUUUGAAAAGGUGCAGGCCAUAUUGUGGUACCUCAAAAAUACAAGGAUCUGAUCUUCUGAAGAAAAUAUAUUUCUUUUUAUUCAUAGCUCUUAUGAUAGCAAUGUCAGCAGUGCCUUAGUACCACGU…
miR-15a_mut	tailless CD8 orf_CGGCCGCCAGAUCUUCCGGAUGGCUCGAGUUUUUCAGCAAGAUUAGGCGCGAAUGUGUGUUUAAAAAAAAUAAAACCUUGGAGUAAAGUAGUACCACAUAAUGGUUUGUGGAUUUUGAAAAGGUGCAGGCCAUAUUGUGGUACCUCAAAAAUACAAGGAUCUGAUCUUCUGAAGAAAAUAUAUAUCUUUCUAGAAGAUCUCCUACAAUAUUCUCAGCUGCCAUAUAAAAUAAAA
miR-15a_mut reporter	dsRedExpress2 orf_AUGCCAUUCUUGUAGCUCGAGUGUCGAUCACAAACCAUUAUGUGGUACUAUAUCGAUAAAAUAAAA
miR-16-1_mut reporter	GFP orf_AUGCCAUUCUUGUAGCUCGAUCGCCAAUAUUUACGUGGUACUAUAUCGAUAAAAUAAAA
miR-181b_mut reporter	dsRedExpress2 orf_AUGCCAUUCUUGUAGCUCGAGUGUCGAGUGUCAACCCACCGACAGCAAUCAAAGUUGUAUCGAUAAAAUAAAA
6x_BoxB_miR-15a_mut_6x_BoxB	tailless CD8 orf_CGACGAGCUGUACAAGUAACUUCCCUAAGUCCAAGCCCUGAAAAAGGGCAAGCUUGGCCCUGAAAAAGGGCAAGCUUGGCCCUGAAAAAGGGCAAGCUUUCCCUAAGUCCAAGCCCUGAAAAAGGGCAAGCUUGGCCCUGAAAAAGGGCAAGCUUGGCCCUGAAAAAGGGCAAGCUUCCUGAAAGAAAAUAUUUUUUAUAUUCUUUAGGCGCGAAUGUGUGUUUAAAAAAAAUAAAACCUUGGAGUAAAGUAGUACCACAUAAUGGUUUGUGGAUUUUGAAAAGGUGCAGGCCAUAUUGUGGUACCUCAAAAAUACAAGGAUCUGAUCUUCUGAAGAAAAUAUAUUUCUUUUUAUUCAUAGCUCUUAUGAUAGCAAUGUCAG…
6x_BoxB_miR-181b_mut_6x_BoxB	tailless CD8 orf_CGACGAGCUGUACAAGUAACUUCCCUAAGUCCAAGCCCUGAAAAAGGGCAAGCUUGGCCCUGAAAAAGGGCAAGCUUGGCCCUGAAAAAGGGCAAGCUUUCCCUAAGUCCAAGCCCUGAAAAAGGGCAAGCUUGGCCCUGAAAAAGGGCAAGCUUGGCCCUGAAAAAGGGCAAGCUUAAGACAGGAAACCAAAGGUGGACACAUCAGGACUUUCUCUUCCCUGUGCAGAGAUUAUUUUUUAAAAGGUCACAAUCAACUUUGAUUGCUGUCGGUGGGUUGAACUGUGUGGACAAGCUCACUGAACAAUCAAAGCAACUGUGGCCCCGCUUUUUGCUGUCACAAUCAACAGAUAUUCCAUCUUUGAAAGAUGUGUUCAAAAUAG…
miR-181b_mut	tailless Cd8 orf_CGGCCGCCAGAUCUUCCGGAUGGCUCGAGUUUUUCAGCAAGAUGCAGAGAUUAUUUUUUAAAAGGUCACAAUCAACUUUGAUUGCUGUCGGUGGGUUGAACUGUGUGGACAAGCUCACUGAACAAUCAAAGCAACUGUGGCCCCGCUUUUUGCUGUCACAAUAUCUUUCUAGAAGAUCUCCUACAAUAUUCUCAGCUGCCAUAUAAAAUAAAA
		spacer	scaffold	comments
sgRNA targeting murine Safb1 and 2	V1	GCCCAGGCCACGAGUAGCGUG	GUUUUAGAGCUAGAAAUAGCAAGUUAAAAUAAGGCUAGUCCGUUAUCAACUUGAAAAAGUGGCACCGAGUCGGUGC
	V2	GGAGCUGGUGCGAGCGCCCA	GUUUUAGAGCUAGAAAUAGCAAGUUAAAAUAAGGCUAGUCCGUUAUCAACUUGAAAAAGUGGCACCGAGUCGGUGC
sgRNA targeting murine Erh	V1	GAGAUCUACGUGCUCCUCCGU	GUUUUAGAGCUAGAAAUAGCAAGUUAAAAUAAGGCUAGUCCGUUAUCAACUUGAAAAAGUGGCACCGAGUCGGUGC
	V2	GCAGCCUGUUGGGCCUGCCGA	GUUUUAGAGCUAGAAAUAGCAAGUUAAAAUAAGGCUAGUCCGUUAUCAACUUGAAAAAGUGGCACCGAGUCGGUGC
control sgRNA (targeting murine Rag1)	V1	GCAUGGCAGAAUUCCGUCGGG	GUUUUAGAGCUAGAAAUAGCAAGUUAAAAUAAGGCUAGUCCGUUAUCAACUUGAAAAAGUGGCACCGAGUCGGUGC
	V2	GUGCGACGGUCCCGUCUCGCG	GUUUUAGAGCUAGAAAUAGCAAGUUAAAAUAAGGCUAGUCCGUUAUCAACUUGAAAAAGUGGCACCGAGUCGGUGC
sgRNA for murine miR-3618 deletion	5' V1	GAUUGUGAUUUCCAAUAAUUG	GUUUUAGAGCUAGAAAUAGCAAGUUAAAAUAAGGCUAGUCCGUUAUCAACUUGAAAAAGUGGCACCGAGUCGGUGC
	5' V2	GAUUUCCAAUAAUUGAGGCAG	GUUUUAGAGCUAGAAAUAGCAAGUUAAAAUAAGGCUAGUCCGUUAUCAACUUGAAAAAGUGGCACCGAGUCGGUGC
	3' V1	GCCCGCGCUGUACACACUGG	GUUUUAGAGCUAGAAAUAGCAAGUUAAAAUAAGGCUAGUCCGUUAUCAACUUGAAAAAGUGGCACCGAGUCGGUGC
	3' V2	GCCUGCCCGCGCUGUACACAC	GUUUUAGAGCUAGAAAUAGCAAGUUAAAAUAAGGCUAGUCCGUUAUCAACUUGAAAAAGUGGCACCGAGUCGGUGC
sgRNA for murine DGCR8 deletion	V1	GACUCCAUGGGUGGAGACUC	GUUUUAGAGCUAGAAAUAGCAAGUUAAAAUAAGGCUAGUCCGUUAUCAACUUGAAAAAGUGGCACCGAGUCGGUGC
	V2	GCAACUCUGCAGACCGACCCA	GUUUUAGAGCUAGAAAUAGCAAGUUAAAAUAAGGCUAGUCCGUUAUCAACUUGAAAAAGUGGCACCGAGUCGGUGC
		spacer	scaffold	extension	PBS	tevopreQ1
epegRNAs for ERH binding site deletion (complete sequence)	for	GCACCGCCCGGCACGCACCUG	GUUUAAGAGCUAUGCUGGAAACAGCAUAGCAAGUUUAAAUAAGGCUAGUCCGUUAUCAACUUGAAAAAGUGGCACCGAGUCGGUGC	GCACCUUCCUGUCCUUACUCCUGCAGCUCU	GUGCGUGCCGGGC	CGCGGUUCUAUCUAGUUACGCGUUAAACCAACUAGAA
	rev	GUCCUUACUCCUGCAGCUCU	GUUUAAGAGCUAUGCUGGAAACAGCAUAGCAAGUUUAAAUAAGGCUAGUCCGUUAUCAACUUGAAAAAGUGGCACCGAGUCGGUGC	ACAGCCCGCGCACCGCCCGGCACGCACAGA	GCUGCAGGAGUAA	CGCGGUUCUAUCUAGUUACGCGUUAAACCAACUAGAA
shRNA ERH (miR-30-based)	V1	GGUUAACCCAACAGAAGGCUAAAGAAGGUAUAUUGCUGUUGACAGUGAGCGAAAGAUUGACUGUAUUAGAUGAUAGUGAAGCCACAGAUGUAUCAUCUAAUACAGUCAAUCUUGUGCCUACUGCCUCGGACUUCAAGGGGCUACUUUAGGA
	V2	GGUUAACCCAACAGAAGGCUAAAGAAGGUAUAUUGCUGUUGACAGUGAGCGAAAGUUGUUCUUCGUCACUUAAUAGUGAAGCCACAGAUGUAUUAAGUGACGAAGAACAACUUCUGCCUACUGCCUCGGACUUCAAGGGGCUACUUUAGGA
shRNA control (miR-30-based)	V1	GGUUAACCCAACAGAAGGCUAAAGAAGGUAUAUUGCUGUUGACAGUGAGCGAUACCAACAUCGCACUGAUAUUUAGUGAAGCCACAGAUGUAAAUAUCAGUGCGAUGUUGGUACUGCCUACUGCCUCGGACUUCAAGGGGCUACUUUAGGA
	V2	GGUUAACCCAACAGAAGGCUAAAGAAGGUAUAUUGCUGUUGACAGUGAGCGGUCUCGCUUGGGCGAGAGUAAGUAGUGAAGCCACAGAUGUACUUACUCUCGCCCAAGCGAGAUUGCCUACUGCCUCGGACUUCAAGGGGCUACUUUAGGA

### Sheet: qPCR
	stem-loop primer for cDNA synthesis	qPCR forward primer
miR-1306	GTTGGCTCTGGTGCAGGGTCCGAGGTATTCGCACCAGAGCCAACGGACGT	TCCACCTCCCCTGCAAA
pre-miR-3618	GTTGGCTCTGGTGCAGGGTCCGAGGTATTCGCACCAGAGCCAACGCTCTT	GTGGTTCTAAAAGCTGTCTACATT
SNORD68, mouse	GTTGGCTCTGGTGCAGGGTCCGAGGTATTCGCACCAGAGCCAACCATCAG	GTACTTTTGAACCCTTTTCCAT
SNORD68, human	GTTGGCTCTGGTGCAGGGTCCGAGGTATTCGCACCAGAGCCAACAATCAG	GGCCTTGATGAAAGCACATTTGA
qPCR universal reverse primer	GTGCAGGGTCCGAGGT
universal probe for miRNA assays	[6-FAM]TTCGCACCAGAGCCAA[BHQ1]
DGCR8_mouse/human_forward	ACTTGCGAAGAATAAAGCTG
DGCR8_mouse/human_reverse	AGGATCTGATATGGAGACAAC
DROSHA_mouse_forward	GGAAAGCTATTACTCCAGTG
DROSHA_mouse_reverse	CTCACTGGAACTCTCTAAATC
beta-actin_mouse_forward	GGCTGTATTCCCCTCCATCG
beta-actin_mouse_reverse	CCAGTTGGTAACAATGCCATGT
DROSHA_human_forward	CCAAAGTTCATCATGAAGTCGGTC
DROSHA_human_reverse	CAGTGACCCCATGGATCAGG
beta-actin_human_forward	GTTGTCGACGACGAGCG
beta-actin_human_reverse	GCACAGAGCCTCGCCTT
ERH_human	commercial assay (IDT), #Hs.PT.58.40711853
GAPDH_human	commercial assay (IDT), #Hs.PT.39a.22214836

### Sheet: others
mouse DGCR8 exon 2 FW	TGTGCTTCTGAAATAAAGATTAAAATG
mouse DGCR8 exon 2 R1	AACATGCACAAGTCCGTCGA
mouse DGCR8 exon 2 R2	TGGCGGCTTAGTCAAGCT
human DGCR8 exon 2 FW	CTCCACCACCTCCCCTGCAAACGTCCAGT
human DGCR8 exon 2 REV	CCGTCACCAACACTCCCGCCAA
spike-in RNA #1	pNNNNACGATCGGCTCTANNNN
spike-in RNA #2	pNNNNTGAACGTCCGTACNNNN
spike-in RNA #3	pNNNNTCTCGCGCGCGTTNNNN
spike-in RNA #4	pNNNNCGAGTAATGAACGNNNN
